# Analyzing RNA-Seq Data from *Chlamydia* with Super Broad Transcriptomic Activation: Challenges, Solutions, and Implications for Other Systems

**DOI:** 10.1101/2024.05.16.594566

**Authors:** Danny Wan, Andrew Cheng, Yuxuan Wang, Guangming Zhong, Wei Vivian Li, Huizhou Fan

## Abstract

**Motivation:** RNA sequencing (RNA-Seq) offers profound insights into the complex transcriptomes of diverse biological systems. However, standard differential expression analysis pipelines based on DESeq2 and edgeR encounter challenges when applied to the immediate early transcriptomes of *Chlamydia* spp., obligate intracellular bacteria. These challenges arise from their reliance on assumptions that do not hold in scenarios characterized by extensive transcriptomic activation and limited repression. Standard analyses using unique chlamydial RNA-Seq reads alone identify nearly 300 upregulated and about 300 downregulated genes, significantly deviating from actual RNA-Seq read trends.

**Results:** By incorporating both chlamydial and host reads or adjusting for total sequencing depth, the revised normalization methods each detected over 700 upregulated genes and 30 or fewer downregulated genes, closely aligned with observed RNA-Seq data. Further validation through qRT-PCR analysis confirmed the effectiveness of these adjusted approaches in capturing the true extent of transcriptomic activation during the immediate early phase of chlamydial infection. While the strategies employed are developed in the context of *Chlamydia*, the principles of flexible and context-aware normalization may inform adjustments in other systems with unbalanced gene expression dynamics, such as bacterial spore germination.

**Availability and implementation:** The code for reproducing the presented bioinformatic analysis is available at https://zenodo.org/records/11201379.
