## Supplementary Table 1 for "Analyzing RNA-Seq Data from *Chlamydia* with Super Broad Transcriptomic Activation: Challenges, Solutions, and Implications for Other Systems"

### Sheet: Supplementary
	Gene	Unique Ct reads only				Unique Ct & host reads				Sequencing depth				qRT-PCR
		DESeq2		edgeR		DESeq2		edgeR		DESeq2		edgeR
		FC	Adjusted P	FC	Adjusted P	FC	Adjusted P	FC	Adjusted P	FC	Adjusted P	FC	Adjusted P	FC	Adjusted P
gene787	rho	1.56309	0.0127878	1.89881	0.000371662	22.2127	1.12042e-40	20.3134	5.19478e-66	23.8754	1.20154e-35	23.38	3.01133e-58	8.44	0.0147681
gene268	pmpI	1.47192	0.0174159	1.78054	0.000882976	21.5288	1.94915e-59	19.4821	5.65863e-78	23.1657	1.93751e-47	22.4539	7.54067e-71	4.18	0.0104771
gene582	atpI	1.33981	0.107477	1.63036	0.0159826	19.1224	9.52544e-31	17.2376	1.62083e-44	20.5996	1.24698e-27	19.9046	7.49374e-41	27.02	0.00942825
gene524	pdhC	1.25279	0.626284	1.51168	0.158609	18.4101	1.87173e-10	16.14	1.85116e-16	19.8911	2.54904e-11	18.8423	1.14624e-15	7.01	0.0177372
gene635	secG	1.16622	0.80537	1.43213	0.297471	17.9966	4.23839e-11	16.543	1.5378e-16	19.2774	4.0819e-12	18.9485	2.44503e-16	10.18	0.00632185
gene386	incD	1.01353	0.957851	1.21858	0.366423	15.4158	2.25767e-53	13.9086	3.37806e-71	16.5798	2.61183e-42	16.0394	9.39755e-70	4.08	4.97879e-11
gene665	artJ	-1.08187	0.608814	1.12014	0.597539	13.3267	8.82221e-27	12.0082	2.09116e-44	14.3603	2.40677e-24	13.8843	8.92035e-40	6.95	0.0104771
gene841	mip	-1.13433	0.384155	1.07603	0.734412	12.4747	6.6925e-24	11.3536	2.08093e-41	13.4195	4.29496e-22	13.0967	8.84915e-38	11.33	0.0147681
gene662	pgi	-1.13623	0.639219	1.07066	0.750093	12.4123	3.81405e-12	11.1754	1.06092e-20	13.3801	9.44662e-13	12.969	1.55919e-19	11.8	0.0119131
gene651	aroL	-1.2672	0.381425	-1.03496	0.982055	11.0633	1.61087e-12	9.96525	7.35795e-17	11.9137	2.94024e-12	11.5132	7.00172e-17	13.57	6.39886e-15
gene157	ldh	-1.39284	0.637743	-1.15123	0.982943	9.13136	0.000738697	8.1471	9.68497e-05	9.79518	0.000725059	9.30863	3.30475e-05	4.43	2.34788e-14
gene285	ctl0271	-1.48868	0.0655855	-1.21437	0.466866	9.40349	2.06159e-13	8.57931	2.09589e-16	10.1146	1.35215e-12	9.87953	1.4108e-16	4.45	1.54795e-14
gene544	ihfA	-1.5817	0.475513	-1.31387	0.718784	8.82845	8.73628e-05	8.1792	3.20543e-06	9.4392	6.87168e-05	9.31115	1.31088e-06	11.78	3.64663e-05
gene546	murE	-1.70146	0.500027	-1.42336	0.616132	7.91639	0.00455963	6.8031	0.000303895	8.59173	0.00169194	7.99306	0.000174033	6.1	0.0413336
gene857	lpdA	-1.95164	0.00568901	-1.59272	0.100053	7.15671	3.40335e-09	6.55669	2.10324e-10	7.69399	1.08313e-08	7.54024	6.33114e-11	14.4	0.00418904
gene418	pkn1	-2.26518	0.00151242	-1.8582	0.0135724	5.96466	3.50394e-08	5.57232	3.75251e-09	6.39241	5.70464e-08	6.3734	7.4914e-10	9.04	0.0115097
gene217	nrdB	-2.31544	0.0343329	-1.90358	0.0657716	6.23398	0.000177242	5.56982	9.85e-06	6.73423	9.34234e-05	6.47927	4.40806e-06	33.44	0.00377525
gene578	pknD	-3.13305	1.56074e-07	-2.5765	2.776e-05	4.62038	1.11618e-08	4.20094	1.99882e-08	4.9686	9.97225e-08	4.83665	4.01211e-09	15.028	0.0435175
gene161	bioF	-4.18529	1.58218e-18	-3.45169	1.70172e-13	3.57849	1.54997e-06	3.19459	2.80553e-10	3.86286	1.51726e-06	3.70842	1.52124e-10	2.52	1.81997e-08
gene660	mdhC	-4.71775	4.15931e-22	-3.90876	9.39649e-14	3.18398	2.88229e-10	2.8599	3.30076e-15	3.42864	8.03095e-09	3.30576	3.99783e-16	1.6	0.000187815
